# Charge-Driven Condensation of RNA and Proteins Suggests Broad Role of Phase Separation in Cytoplasmic Environments

**DOI:** 10.1101/2020.04.23.057901

**Authors:** Bercem Dutagaci, Grzegorz Nawrocki, Joyce Goodluck, Ali Akbar Ashkarran, Charles G. Hoogstraten, Lisa J. Lapidus, Michael Feig

## Abstract

Phase separation processes are increasingly being recognized as important organizing mechanisms of biological macromolecules in cellular environments. Well established drivers of liquid-liquid phase separation are multi-valency and intrinsic disorder. Here, we show that globular macromolecules may condense simply based on electrostatic complementarity. More specifically, phase separation of mixtures between RNA and positively charged proteins is described from a combination of multiscale computer simulations with microscopy and spectroscopy experiments. Condensates retain liquid character and phase diagrams are mapped out as a function of molecular concentrations in experiment and as a function of molecular size and temperature via simulations. The results suggest a more general principle for phase separation that is based primarily on electrostatic complementarity without invoking polymer properties as in most previous studies. Simulation results furthermore suggest that such phase separation may occur widely in heterogenous cellular environment between nucleic acid and protein components.

**STATEMENT OF SIGNIFICANCE:** Liquid-liquid phase separation has been recognized as a key mechanism for forming membrane-less organelles in cells. Commonly discussed mechanisms invoke a role of disordered peptides and specific multi-valent interactions. We report here phase separation of RNA and proteins based on a more universal principle of charge complementarity that does not require disorder or specific interactions. The findings are supported by coarse-grained simulations, theory, and experimental validation via microscopy and spectroscopy. The broad implication of this work is that condensate formation may be a universal phenomenon in biological systems.
