## Supplementary material for "Charge-Driven Condensation of RNA and Proteins Suggests Broad Role of Phase Separation in Cytoplasmic Environments": SI Sheet 1

### Sheet: molecules
Class	Tag	Name	Copy	Concentration (mg/mL)	Concentration (mM)	Weight (gr/mol)	Radius (nm)	Volume (nm3)	Charge	Effective Charge	Total Volume	Total Charge	Total Effective Charge	Dtr (nm2/µs) at first 1 µs	Dtr (nm2/µs) at last 1 µs in tRNA clusters	Dtr (nm2/µs) at last 1 µs in RP clusters	Dtr (nm2/µs) at last 1 µs out of the clusters
Metabolic Proteins	fba1	fructose-biphosphate aldolase	5	0.260037	0.00830565	31308.4	2.03	35.041	0	0	175.205	0	0	76.56±1.28	N/A	N/A	75.79±2.67
	fba	fructose-biphosphate aldolase	38	3.95255	0.0631229	62616.7	2.57	71.103	0	0	2701.91	0	0	37.59±0.38	43.74±3.64	35.88±0.00	39.65±0.44
	pgi1	glucose-6-phosphate isomerase	10	0.818341	0.0166113	49264.1	2.37	55.7614	11	8.7651	557.614	110	87.651	44.00±0.69	N/A	21.63±0.85	33.85±4.21
	pgi	glucose-6-phosphate isomerase	56	9.16542	0.0930233	98528.3	2.99	111.97	22	14.8387	6270.33	1232	830.97	23.14±0.09	19.36±0.53	16.92±0.25	20.69±0.41
	pgk	phosphoglycerate kinase	135	10.1779	0.224252	45385.9	2.31	51.6327	8	6.72944	6970.41	1080	908.475	48.23±0.25	N/A	25.01±0.05	34.52±2.21
	pfka	6-phosphofructokinase	3	0.710512	0.00498339	142576	3.39	163.188	12	9.40007	489.563	36	28.2002	16.73±0.52	13.29±0.80	N/A	16.48±1.06
	pyk1	pyruvate kinase	4	0.38106	0.00664452	57349.6	2.5	65.4498	16	11.7557	261.799	64	47.0229	38.84±1.84	N/A	19.61±0.75	22.14±2.46
	pyk	pyruvate kinase	12	4.57274	0.0199336	229399	4	268.083	64	28.7017	3216.99	768	344.42	10.73±0.15	6.35±0.17	N/A	N/A
	gap1	glyceraldehyde-3-phosphate dehydrogenase	16	0.968268	0.0265781	36431.1	2.13	40.4788	5	4.46287	647.66	80	71.4059	59.64±0.77	N/A	30.40±1.16	42.00±3.02
	gapa	glyceraldehyde-3-phosphate dehydrogenase	46	11.1351	0.076412	145724	3.42	167.559	20	13.8629	7707.7	920	637.695	15.97±0.07	12.24±0.13	N/A	9.61±3.73
	eno1	enolase	10	0.83087	0.0166113	50018.4	2.37	55.7614	-1	-0.975803	557.614	-10	-9.75803	45.35±0.36	41.31±1.96	N/A	49.56±0.79
	eno	enolase	65	10.8013	0.107973	100037	3.01	114.232	-2	-1.9062	7425.09	-130	-123.903	24.01±0.27	23.42±1.03	21.73±0.00	25.32±0.19
	pgm	2,3-biphosphoglycerate-independent phosphoglycerate mutase	14	1.32237	0.0232558	56862.1	2.48	63.8916	-5	-4.46287	894.482	-70	-62.4802	40.73±0.49	46.32±1.79	N/A	43.99±0.39
	tpia	triosephosphate isomerase	4	0.726738	0.00664452	109374	3.1	124.788	-4	-3.64643	499.153	-16	-14.5857	22.61±0.84	N/A	N/A	23.06±0.32
	pdhx	pyruvate dehydrogenase complex	25	8.08908	0.0415282	194785	3.79	228.037	-22	-14.8387	5700.94	-550	-370.969	12.60±0.12	N/A	12.03±0.00	13.26±0.13
	pdha	pyruvate dehydrogenase E1, a	44	2.97069	0.0730897	40644.4	2.21	45.2132	-7	-6.00209	1989.38	-308	-264.092	56.00±0.43	56.83±1.67	N/A	60.56±0.32
	pdhb	pyruvate dehydrogenase E1, b	28	1.67552	0.0465116	36023.6	2.13	40.4788	-2	-1.9062	1133.41	-56	-53.3737	63.59±0.82	71.53±6.72	N/A	68.27±0.86
	pdhc	dihydrolipoyllysine acetyltransferase E2	161	10.87	0.267442	40644.4	2.21	45.2132	-7	-6.00209	7279.33	-1127	-966.337	56.05±0.13	57.40±0.65	N/A	61.03±0.25
	pdhd	dihydrolipoyl dehydrogenase	101	6.04383	0.167774	36023.6	2.13	40.4788	-2	-1.9062	4088.36	-202	-192.527	63.85±0.42	66.77±1.97	N/A	68.38±0.19
	ack1	acetate kinase	10	0.736749	0.0166113	44352.3	2.28	49.647	6	5.24729	496.47	60	52.4729	49.05±0.48	N/A	24.06±1.42	39.58±4.15
	acka	acetate kinase	82	12.0827	0.136213	88704.5	2.89	101.107	12	9.40007	8290.79	984	770.806	26.14±0.09	22.44±0.36	19.88±0.22	24.06±0.24
	fold	methylenetetrahydrofolate dehydrogenase/methenyltetrahydrofolate cyclohydrolase	1	0.148717	0.00166113	89527.9	2.91	103.221	28	17.5094	103.221	28	17.5094	24.66±1.32	N/A	17.10±2.40	18.70±0.00
	thij	thiamine kinase	1	0.0693899	0.00166113	41772.7	2.24	47.0796	4	3.64643	47.0796	4	3.64643	55.86±1.84	N/A	26.96±1.37	38.92±5.53
	namp	nicotinamide phosphoribosyltransferase	1	0.172146	0.00166113	103632	3.04	117.682	30	18.3258	117.682	30	18.3258	23.10±1.49	14.77±0.00	18.82±1.95	20.58±3.84
	metk	S-adenosylmethionine synthase	2	0.283793	0.00332226	85421.8	2.85	96.9668	-6	-5.24729	193.934	-12	-10.4946	28.73±1.13	N/A	N/A	28.59±1.11
	trxb	thioredoxin reductase	1	0.115197	0.00166113	69348.3	2.66	78.8376	0	0	78.8376	0	0	34.51±0.60	34.40±0.00	N/A	36.54±1.99
	cof	HAD-like hydrolase, pyridoxal phosphate phosphatase?	2	0.109302	0.00332226	32899.9	2.06	36.6176	25	16.2186	73.2353	50	32.4372	65.02±3.15	N/A	22.90±0.88	N/A
	ppnk	inorganic polyphosphate/ATP-NAD kinase	3	0.582115	0.00498339	116811	3.18	134.701	12	9.40007	404.102	36	28.2002	19.43±0.83	19.45±0.55	13.99±0.00	20.93±1.56
	ribf	riboflavin kinase/FMN adenylyltransferase	1	0.103319	0.00166113	62198.3	2.56	70.2762	16	11.7557	70.2762	16	11.7557	36.21±1.25	N/A	17.69±2.23	N/A
	dhfr	dihydrofolate reductase	1	0.0327452	0.00166113	19712.6	1.73	21.6884	3	2.79524	21.6884	3	2.79524	105.03±2.84	N/A	52.04±14.75	49.05±0.00
	nadd	nicotinate/nictotinamide-nucleotide adenylyltransferase	3	0.669204	0.00498339	134287	3.33	154.675	84	32.9732	464.026	252	98.9195	17.39±0.37	9.90±0.22	8.07±0.00	N/A
	mthf	5-formyltetrahydrofolate cyclo-ligase	1	0.0321555	0.00166113	19357.6	1.73	21.6884	2	1.9062	21.6884	2	1.9062	113.19±4.03	N/A	59.37±8.24	74.65±14.55
	nox	NADH oxidase	112	9.54372	0.186047	51297.5	2.4	57.9058	3	2.79524	6485.45	336	313.067	44.02±0.30	40.63±1.10	32.28±0.76	42.45±0.29
	pta1	phosphate acetyltransferase	5	0.294594	0.00830565	35469.1	2.11	39.3492	0	0	196.746	0	0	65.71±1.33	59.27±10.50	N/A	67.03±2.43
	pta	phosphate acetyltransferase	24	2.8281	0.0398671	70938.1	2.68	80.6293	0	0	1935.1	0	0	32.91±0.25	33.86±2.39	N/A	34.83±0.52
	fred	NADPH-dependent FMN reductase	1	0.0317777	0.00166113	19130.2	1.72	21.3144	2	1.9062	21.3144	2	1.9062	102.26±6.17	N/A	42.87±0.00	74.30±0.62
	nade	NH(3)-dependent-NAD(+)-synthetase	3	0.276411	0.00498339	55466.5	2.46	62.3583	6	5.24729	187.075	18	15.7419	40.89±0.87	N/A	23.20±2.28	33.86±2.90
	tmk	thymidylate kinase	3	0.238012	0.00498339	47761.1	2.34	53.6706	3	2.79524	161.012	9	8.38572	45.66±1.07	N/A	37.72±0.68	40.41±3.03
	upp	uracil phosphoribosyltransferase	3	0.551636	0.00498339	110695	3.11	126	28	17.5094	377.999	84	52.5281	19.67±0.57	14.81±0.62	13.31±0.00	N/A
	tdk	thymidine kinase	3	0.48176	0.00498339	96673.1	2.96	108.633	16	11.7557	325.9	48	35.2672	23.72±0.45	17.49±0.00	18.77±1.01	19.81±1.33
	deod	purine nucleoside phosphorylase	2	0.528422	0.00332226	159055	3.54	185.823	0	0	371.645	0	0	15.03±0.44	N/A	N/A	14.94±0.59
	cdd	cytidine deaminase	2	0.199063	0.00332226	59918	2.52	67.0332	28	17.5094	134.066	56	35.0187	36.13±1.62	N/A	17.28±0.76	15.91±0.00
	gmk	guanylate kinase	3	0.274377	0.00498339	55058.4	2.46	62.3583	18	12.8371	187.075	54	38.5112	40.97±1.52	N/A	19.36±1.45	24.94±0.00
	adk	adenylate kinase	5	0.201958	0.00830565	24315.7	1.86	26.9543	3	2.79524	134.771	15	13.9762	88.60±1.98	N/A	38.91±1.61	65.15±10.29
	nrd	ribonucleoside-diphosphate reductase	1	0.431875	0.00166113	259989	4.18	305.927	-11	-8.7651	305.927	-11	-8.7651	9.71±0.07	N/A	N/A	9.20±0.58
	apt	adenine phosphoribosyltransferase	3	0.199151	0.00498339	39963	2.21	45.2132	10	8.1093	135.64	30	24.3279	51.77±1.69	N/A	28.10±2.74	31.42±5.44
	cmk	cytidylate kinase	3	0.123353	0.00498339	24752.8	1.87	27.3913	9	7.43127	82.174	27	22.2938	79.65±3.05	N/A	30.46±1.01	29.14±0.00
	dhh	DHH-family phosphodiesterase, RNAse, 3'(2'),5'-bisphosphate nucleotidase	2	0.247435	0.00332226	74477.9	2.73	85.2269	14	10.6126	170.454	28	21.2251	28.87±0.99	N/A	18.64±2.41	27.79±3.07
	udk	uridine kinase	3	0.248504	0.00498339	49866.4	2.38	56.4702	16	11.7557	169.411	48	35.2672	42.52±1.08	N/A	19.56±1.00	19.18±0.00
	pyrh	uridylate kinase	1	0.271365	0.00166113	163362	3.56	188.99	-6	-5.24729	188.99	-6	-5.24729	14.92±0.83	N/A	N/A	16.60±0.78
	hpt	hypoxanthine-guanine phosphoribosyltransferase	3	0.393872	0.00498339	79036.9	2.77	89.0283	8	6.72944	267.085	24	20.1883	30.19±1.36	N/A	22.78±2.25	25.93±1.26
	hint	histidine triad nucleotide-binding protein, cleavage of spontaneously adenylylated proteins	1	0.0517869	0.00166113	31175.7	2.02	34.5257	2	1.9062	34.5257	2	1.9062	70.52±3.97	N/A	55.90±14.69	71.28±12.35
	manb	phosphomannomutase/phosphoglucomutase	7	0.737229	0.0116279	63401.7	2.57	71.103	4	3.64643	497.721	28	25.525	35.36±0.71	N/A	29.70±1.30	35.52±0.97
	prs	ribose phosphate pyrophosphokinase	1	0.129194	0.00166113	77774.8	2.78	89.996	16	11.7557	89.996	16	11.7557	30.32±0.99	N/A	16.43±1.44	17.24±0.00
	gale	UDP-glucose 4-epimerase	1	0.127673	0.00166113	76859	2.75	87.1137	12	9.40007	87.1137	12	9.40007	30.93±0.97	N/A	21.44±1.61	22.16±4.33
	glf	UDP-galactopyranose mutase	1	0.155078	0.00166113	93357.1	2.95	107.536	34	19.865	107.536	34	19.865	23.57±1.28	12.61±0.00	18.09±1.52	15.14±0.00
	yid1	HAD-like phosphatase, Cof-like, imidazoglycerol-phosphate dehydratase?	1	0.0555153	0.00166113	33420.2	2.07	37.1535	-3	-2.79524	37.1535	-3	-2.79524	66.15±6.90	77.25±0.00	N/A	74.00±2.58
	yid2	HAD-like phosphatase, Cof-like, alpha-D-mannose 1,6-phosphomutase?	1	0.0529267	0.00166113	31861.9	2.04	35.5614	-2	-1.9062	35.5614	-2	-1.9062	69.49±1.58	N/A	N/A	76.47±4.93
	yebc	glucose-1-phosphate adenylyltransferase?	1	0.0447872	0.00166113	26961.9	1.93	30.1135	-2	-1.9062	30.1135	-2	-1.9062	87.52±7.60	N/A	N/A	93.16±4.16
	rpib	ribose 5-phophate isomerase B	1	0.0561176	0.00166113	33782.8	2.08	37.6946	0	0	37.6946	0	0	66.94±3.60	75.47±0.00	73.98±0.00	69.43±1.74
	galu	UTP-glucose-1-phosphate uridylyltransferase	1	0.21606	0.00166113	130068	3.29	149.168	12	9.40007	149.168	12	9.40007	18.33±0.53	13.25±0.59	17.92±0.00	19.43±1.86
	adep	haloacid dehalogenase-like hydrolase; sugar phosphatase?	1	0.0528709	0.00166113	31828.3	2.04	35.5614	-9	-7.43127	35.5614	-9	-7.43127	73.63±3.99	70.58±0.00	N/A	61.41±17.96
	glpk	glycerol kinase	3	1.13434	0.00498339	227624	3.99	266.077	16	11.7557	798.231	48	35.2672	10.86±0.35	8.28±0.19	N/A	N/A
	chok	choline kinase	1	0.0554321	0.00166113	33370.1	2.07	37.1535	5	4.46287	37.1535	5	4.46287	66.80±3.67	N/A	32.44±8.29	49.87±24.32
	ppa	inorganic pyrophosphatase	1	0.107851	0.00166113	64926.6	2.6	73.6222	-12	-9.40007	73.6222	-12	-9.40007	38.88±1.16	N/A	N/A	38.16±1.12
	ohrb	(organic) hydroperoxide peroxidase	1	0.0518233	0.00166113	31197.6	2.02	34.5257	-4	-3.64643	34.5257	-4	-3.64643	65.88±5.02	N/A	N/A	79.34±1.78
	hprk	phosphocarrier protein HPr/HPr kinase/phosphoylase	1	0.438422	0.00166113	263930	4.2	310.339	46	23.8784	310.339	46	23.8784	9.95±0.49	6.04±0.15	N/A	N/A
Ribosome	rp	ribosome 30S+50S	21	84.0711	0.0348837	2410039	8.31	2403.76	-3966	-105.896	50479	-83286	-2223.82	1.10±0.01	N/A	0.97±0.00	N/A
	r30p	ribosome 30S	5	7.09213	0.00830565	853892	5.95	882.347	-1216	-82.4781	4411.74	-6080	-412.39	3.04±0.06	N/A	2.66±0.11	2.72±0.07
	r50p	ribosome 50S	5	12.2877	0.00830565	1479436	7.03	1455.31	-2515	-96.8443	7276.53	-12575	-484.222	1.72±0.03	N/A	1.52±0.03	1.63±0.06
	rr5	ribosomal 5S RNA	1	0.0626498	0.00166113	37715.2	2.01	34.0155	-116	-38.3385	34.0155	-116	-38.3385	49.65±3.42	50.63±0.00	N/A	58.86±4.94
	rr16	ribosomal 16S RNA	1	0.821226	0.00166113	494378	4.73	443.274	-1529	-86.9927	443.274	-1529	-86.9927	5.29±0.10	N/A	N/A	4.54±0.12
	rr23	ribosomal 23S RNA	1	1.55873	0.00166113	938358	5.87	847.233	-2902	-99.6858	847.233	-2902	-99.6858	2.68±0.15	N/A	2.76±0.00	2.38±0.15
	mrna	messenger RNA	6	0.324778	0.00996678	32586.1	1.91	29.1869	-100	-35.8352	175.122	-600	-215.011	57.87±2.20	36.06±3.98	N/A	58.53±0.63
Translation Factors	efp	translation elongation factor EF-P	5	0.363957	0.00830565	43820.4	2.28	49.647	-8	-6.72944	248.235	-40	-33.6472	49.74±0.98	53.34±0.00	N/A	58.11±1.96
	fusa	elongation factor G	10	1.27122	0.0166113	76527.6	2.74	86.1669	-11	-8.7651	861.669	-110	-87.651	30.90±0.29	33.87±2.74	N/A	32.99±0.60
	lepa	elongation factor 4	10	1.12857	0.0166113	67940.2	2.65	77.9518	5	4.46287	779.518	50	44.6287	34.34±0.59	N/A	22.91±2.14	30.47±1.06
	if2	translation initiation factor IF-2	10	0.908216	0.0166113	54674.6	2.46	62.3583	7	6.00209	623.583	70	60.0209	42.28±1.16	N/A	25.51±1.74	35.12±3.01
	if1	translation initiation factor IF-1	10	0.134846	0.0166113	8117.7	1.29	8.99203	4	3.64643	89.9203	40	36.4643	240.53±4.00	N/A	82.54±2.51	103.02±10.62
	if3	translation initiation factor IF-3	10	0.353676	0.0166113	21291.3	1.79	24.0241	15	11.1923	240.241	150	111.923	96.78±2.04	N/A	30.28±0.69	31.50±3.02
	rf	peptide chain release factor 1	10	0.677837	0.0166113	40805.8	2.22	45.8298	-2	-1.9062	458.298	-20	-19.062	54.34±0.76	68.40±3.15	N/A	60.01±1.53
	eftu	elongation factor Tu/Ts	10	1.28328	0.0166113	77253.2	2.76	88.0675	-2	-1.9062	880.675	-20	-19.062	31.33±0.42	28.73±1.89	N/A	32.23±0.31
	frr	ribosome recycling factor	1	0.0357525	0.00166113	21523	1.79	24.0241	4	3.64643	24.0241	4	3.64643	108.37±4.95	N/A	40.53±3.28	N/A
Protein Folding/Degradation	dnaj	chaperone, dnaJ+grpE+dnaK complex	1	0.335115	0.00166113	201739	3.8	229.847	30	18.3258	229.847	30	18.3258	12.33±0.40	8.67±0.26	N/A	N/A
	tig	chaperone/trigger factor, by structural homology	10	0.376198	0.0166113	22647.1	1.82	25.2524	-2	-1.9062	252.524	-20	-19.062	98.29±1.01	94.72±8.31	N/A	110.79±1.21
	grol	GroEL-GroES chaperonin	20	29.9376	0.0332226	901123	6.29	1042.41	-35	-20.232	20848.3	-700	-404.64	2.91±0.02	N/A	2.82±0.04	2.78±0.05
	pepa	cytosol aminopeptidase	1	0.489525	0.00166113	294694	4.33	340.057	48	24.4755	340.057	48	24.4755	8.66±0.33	5.71±0.30	N/A	N/A
	lon	lon protease	1	0.8969	0.00166113	539934	5.3	623.615	6	5.24729	623.615	6	5.24729	4.94±0.28	4.12±0.12	N/A	N/A
tRNA Synthesis/RNA Degradation	alas	alanyl-tRNA synthetase	2	0.690203	0.00332226	207751	3.85	239.04	14	10.6126	478.08	28	21.2251	12.60±0.47	10.20±0.58	N/A	4.77±0.00
	ags0	arginyl-tRNA synthetase	1	0.103678	0.00166113	62414.4	2.56	70.2762	8	6.72944	70.2762	8	6.72944	38.32±2.22	N/A	26.96±7.30	28.79±2.94
	args	arginyl-tRNA synthetase w/tRNA	1	0.142711	0.00166113	85912.2	2.8	91.9523	-64	-28.7017	91.9523	-64	-28.7017	27.10±1.73	N/A	N/A	28.73±1.55
	asns	asparaginyl-tRNA synthetase	2	0.334641	0.00332226	100727	3.03	116.524	18	12.8371	233.049	36	25.6742	23.01±1.12	20.31±2.27	14.19±0.44	19.17±0.64
	aps0	aspartyl-tRNA synthetase	1	0.212179	0.00166113	127732	3.27	146.464	20	13.8629	146.464	20	13.8629	16.97±1.01	12.50±0.84	N/A	N/A
	asps	aspartyl-tRNA synthetase w/tRNA	1	0.289256	0.00166113	174132	3.57	190.587	-120	-38.9182	190.587	-120	-38.9182	14.86±0.77	N/A	N/A	14.90±0.81
	cys0	cysteinyl-tRNA synthetase	1	0.0827048	0.00166113	49788.3	2.38	56.4702	16	11.7557	56.4702	16	11.7557	41.33±2.54	N/A	21.49±1.73	24.02±0.00
	cyss	cysteinyl-tRNA synthetase w/tRNA	1	0.121852	0.00166113	73355.2	2.64	77.0727	-55	-26.4351	77.0727	-55	-26.4351	29.46±1.27	N/A	N/A	33.39±2.06
	glx0	glutamyl-tRNA synthetase	1	0.0913035	0.00166113	54964.7	2.45	61.6009	9	7.43127	61.6009	9	7.43127	40.63±2.86	N/A	25.70±2.89	24.02±0.00
	gltx	glutamyl-tRNA synthetase w/tRNA	1	0.131093	0.00166113	78917.8	2.71	83.3674	-64	-28.7017	83.3674	-64	-28.7017	26.91±1.54	N/A	N/A	32.02±1.55
	glys	glycyl-tRNA synthetase	2	0.341561	0.00332226	102810	3.04	117.682	4	3.64643	235.364	8	7.29286	24.29±0.59	N/A	N/A	23.61±0.92
	hiss	histidyl-tRNA synthetase	2	0.318522	0.00332226	95875.1	2.97	109.738	12	9.40007	219.476	24	18.8001	23.90±0.53	21.37±2.69	14.69±0.00	23.88±1.90
	ils0	isoleucyl-tRNA synthetase	1	0.173699	0.00166113	104567	3.06	120.02	35	20.232	120.02	35	20.232	21.19±1.20	12.43±1.57	19.24±0.00	19.02±1.64
	iles	isoleucyl-tRNA synthetase w/tRNA	1	0.213262	0.00166113	128384	3.23	141.155	-38	-21.2942	141.155	-38	-21.2942	16.83±0.55	N/A	N/A	18.69±0.64
	les0	leucyl-tRNA-synthetase	1	0.151131	0.00166113	90980.8	2.92	104.289	7	6.00209	104.289	7	6.00209	24.47±1.72	N/A	23.61±1.65	21.23±0.00
	leus	leucyl-tRNA-synthetase w/tRNA	1	0.189055	0.00166113	113811	3.1	124.788	-62	-28.2197	124.788	-62	-28.2197	21.40±0.55	N/A	N/A	21.68±0.79
	lyss	lysyl-tRNA synthetase	2	0.371027	0.00332226	111679	3.13	128.446	4	3.64643	256.893	8	7.29286	21.10±0.39	18.97±0.00	14.74±0.00	22.69±0.51
	meg0	methionyl-tRNA synthetase	1	0.197445	0.00166113	118862	3.19	135.975	12	9.40007	135.975	12	9.40007	19.10±0.79	15.89±0.48	N/A	14.55±5.10
	metg	methionyl-tRNA synthetase w/tRNA	1	0.275472	0.00166113	165834	3.5	179.594	-132	-40.563	179.594	-132	-40.563	13.97±0.25	N/A	N/A	13.92±0.69
	mt0	methionyl-tRNA formyltransferase	1	0.0577287	0.00166113	34752.7	2.11	39.3492	11	8.7651	39.3492	11	8.7651	57.96±3.42	N/A	28.30±3.32	24.42±0.00
	mt	methionyl-tRNA formyltransferase w/tRNA	1	0.0983176	0.00166113	59187.2	2.45	61.6009	-64	-28.7017	61.6009	-64	-28.7017	40.29±1.12	N/A	N/A	43.26±2.15
	phs0	phenylalanyl-tRNA synthetase, a+b	1	0.435274	0.00166113	262035	4.18	305.927	32	19.1102	305.927	32	19.1102	9.68±0.47	6.11±0.52	N/A	N/A
	phes	phenylalanyl-tRNA synthetase, a+b w/tRNA	1	0.516312	0.00166113	310820	4.37	349.569	-118	-38.6304	349.569	-118	-38.6304	7.61±0.36	N/A	N/A	8.32±0.25
	prs0	prolyl-tRNA synthetase	1	0.185646	0.00166113	111759	3.13	128.446	24	15.7691	128.446	24	15.7691	21.78±0.74	14.78±0.40	N/A	N/A
	pros	prolyl-tRNA synthetase w/tRNA	1	0.221063	0.00166113	133080	3.27	146.464	-41	-22.3028	146.464	-41	-22.3028	18.17±0.79	N/A	N/A	19.43±0.66
	ses0	seryl-tRNA synthetase	1	0.15885	0.00166113	95627.5	2.97	109.738	25	16.2186	109.738	25	16.2186	23.74±1.30	18.15±0.00	14.51±4.46	18.73±1.14
	sers	seryl-tRNA synthetase w/tRNA	1	0.186573	0.00166113	112317	3.1	124.788	-24	-15.7691	124.788	-24	-15.7691	21.95±0.96	N/A	N/A	21.68±1.05
	th0	threonyl-tRNA synthetase	1	0.108029	0.00166113	65033.2	2.6	73.6222	22	14.8387	73.6222	22	14.8387	33.69±0.80	N/A	16.79±1.50	N/A
	thrs	threonyl-tRNA synthetase w/tRNA	1	0.148532	0.00166113	89416.5	2.85	96.9668	-52	-25.6187	96.9668	-52	-25.6187	24.91±1.37	21.99±0.00	N/A	30.28±1.35
	tr0	tryptophanyl-tRNA synthetase	1	0.127942	0.00166113	77020.8	2.77	89.0283	36	20.5924	89.0283	36	20.5924	28.71±2.05	N/A	16.80±2.02	16.13±0.00
	trps	tryptophanyl-tRNA synthetase w/tRNA	1	0.207769	0.00166113	125077	3.15	130.924	-110	-37.436	130.924	-110	-37.436	18.32±1.21	N/A	N/A	18.72±1.47
	ts0	tyrosyl-tRNA synthetase	1	0.147335	0.00166113	88695.7	2.9	102.16	26	16.6582	102.16	26	16.6582	23.38±1.28	N/A	15.67±1.80	26.40±0.00
	tyrs	tyrosyl-tRNA synthetase w/tRNA	1	0.225196	0.00166113	135568	3.25	143.793	-116	-38.3385	143.793	-116	-38.3385	16.31±0.35	N/A	N/A	17.36±1.29
	vs0	valyl-tRNA synthetase	1	0.320379	0.00166113	192868	3.77	224.446	50	25.0553	224.446	50	25.0553	12.46±0.52	7.49±0.42	N/A	N/A
	vals	valyl-tRNA synthetase w/tRNA	1	0.400389	0.00166113	241034	4.01	270.098	-98	-35.499	270.098	-98	-35.499	10.48±0.52	N/A	10.06±0.00	10.02±0.67
	pth	peptidyl-tRNA hydrolase	1	0.0362748	0.00166113	21837.4	1.79	24.0241	4	3.64643	24.0241	4	3.64643	99.77±3.44	N/A	34.42±2.81	N/A
	rnr	ribonuclease R, 3'-5' exoribonuclease	1	0.143758	0.00166113	86542.2	2.85	96.9668	-21	-14.3568	96.9668	-21	-14.3568	25.13±2.38	N/A	N/A	30.09±1.38
	trna	transfer RNA	275	11.1582	0.456811	24426.3	1.74	22.0666	-75	-31.1629	6068.33	-20625	-8569.8	81.16±0.30	45.79±0.52	N/A	98.83±0.66
Transcription	rnap	RNA polymerase aabb'ds	15	11.1827	0.0249169	448799	4.99	520.463	14	10.6126	7806.95	210	159.188	5.65±0.08	4.68±0.07	N/A	N/A
			Total Copy								Total Solute Volume	Total Solute Charge	Total Solute Effective Charge
			1573								192751	-124546	-9758.43
