## Supplementary material for "Charge-Driven Condensation of RNA and Proteins Suggests Broad Role of Phase Separation in Cytoplasmic Environments": SI Sheet 2

### Sheet: Sheet1
			RADIUS					CHARGE					EFFECTIVE CHARGE					COPY			TOTAL COPY	TOTAL VOLUME	TOTAL CHARGE	TOTAL EFFECTIVE CHARGE	TEMPERATURE
System	Ribosome	tRNA	POSS	POSL	CRW	Ribosome	tRNA	POSS	POSL	CRW	Ribosome	tRNA	POSS	POSL	CRW	Ribosome	tRNA	POSS	POSL	CRW
Cell																					1573	192751	-124546	-9758.43	298
Model System	8.31	1.74	2.52	3.5	2.52	-3966	-75	1	20	0	-105.896	-31.1629	0.975803	13.8629	0	33	297	71	211	961	1573	192951	-148862	-9755.59	298
POSL - Ribosome Concentrations
1	8.31	1.74	2.52	3.5	2.52	-3966	-75	1	20	0	-105.896	-31.1629	0.975803	13.8629	0	33	297	71	316	680	1397	192972	-146762	-8299.98	298
2	8.31	1.74	2.52	3.5	2.52	-3966	-75	1	20	0	-105.896	-31.1629	0.975803	13.8629	0	33	297	71	369	538	1308	192972	-145702	-7565.25	298
3	8.31	1.74	2.52	3.5	2.52	-3966	-75	1	20	0	-105.896	-31.1629	0.975803	13.8629	0	33	297	71	422	396	1219	192971	-144642	-6830.51	298
4	8.31	1.74	2.52	3.5	2.52	-3966	-75	1	20	0	-105.896	-31.1629	0.975803	13.8629	0	33	297	71	474	256	1131	192926	-143602	-6109.64	298
5	8.31	1.74	2.52	3.5	2.52	-3966	-75	1	20	0	-105.896	-31.1629	0.975803	13.8629	0	33	297	71	527	114	1042	192925	-142542	-5374.9	298
6	8.31	1.74	2.52	3.5	2.52	-3966	-75	1	20	0	-105.896	-31.1629	0.975803	13.8629	0	33	297	71	158	1103	1662	192951	-149922	-10490.3	298
7	8.31	1.74	2.52	3.5	2.52	-3966	-75	1	20	0	-105.896	-31.1629	0.975803	13.8629	0	33	297	71	105	1245	1751	192951	-150982	-11225.1	298
8	8.31	1.74	2.52	3.5	2.52	-3966	-75	1	20	0	-105.896	-31.1629	0.975803	13.8629	0	33	297	71	31	1443	1875	192934	-152462	-12250.9	298
9	8.31	1.74	2.52	3.5	2.52	-3966	-75	1	20	0	-105.896	-31.1629	0.975803	13.8629	0	33	297	71	0	1526	1927	192930	-153082	-12680.7	298
10	8.31	1.74	2.52	3.5	2.52	-3966	-75	1	20	0	-105.896	-31.1629	0.975803	13.8629	0	39	297	71	211	746	1364	192961	-172658	-10391	298
11	8.31	1.74	2.52	3.5	2.52	-3966	-75	1	20	0	-105.896	-31.1629	0.975803	13.8629	0	39	297	71	316	465	1188	192982	-170558	-8935.36	298
12	8.31	1.74	2.52	3.5	2.52	-3966	-75	1	20	0	-105.896	-31.1629	0.975803	13.8629	0	39	297	71	369	323	1099	192982	-169498	-8200.62	298
13	8.31	1.74	2.52	3.5	2.52	-3966	-75	1	20	0	-105.896	-31.1629	0.975803	13.8629	0	39	297	71	422	181	1010	192982	-168438	-7465.89	298
14	8.31	1.74	2.52	3.5	2.52	-3966	-75	1	20	0	-105.896	-31.1629	0.975803	13.8629	0	39	297	71	474	41	922	192936	-167398	-6745.01	298
15	8.31	1.74	2.52	3.5	2.52	-3966	-75	1	20	0	-105.896	-31.1629	0.975803	13.8629	0	39	297	71	527	0	934	199706	-166338	-6010.28	298
16	8.31	1.74	2.52	3.5	2.52	-3966	-75	1	20	0	-105.896	-31.1629	0.975803	13.8629	0	39	297	71	158	888	1453	192961	-173718	-11125.7	298
17	8.31	1.74	2.52	3.5	2.52	-3966	-75	1	20	0	-105.896	-31.1629	0.975803	13.8629	0	39	297	71	105	1030	1542	192962	-174778	-11860.4	298
18	8.31	1.74	2.52	3.5	2.52	-3966	-75	1	20	0	-105.896	-31.1629	0.975803	13.8629	0	39	297	71	31	1228	1666	192944	-176258	-12886.3	298
19	8.31	1.74	2.52	3.5	2.52	-3966	-75	1	20	0	-105.896	-31.1629	0.975803	13.8629	0	39	297	71	0	1311	1718	192941	-176878	-13316	298
20	8.31	1.74	2.52	3.5	2.52	-3966	-75	1	20	0	-105.896	-31.1629	0.975803	13.8629	0	24	297	71	211	1284	1887	192969	-113168	-8802.53	298
21	8.31	1.74	2.52	3.5	2.52	-3966	-75	1	20	0	-105.896	-31.1629	0.975803	13.8629	0	24	297	71	316	1002	1710	192923	-111068	-7346.92	298
22	8.31	1.74	2.52	3.5	2.52	-3966	-75	1	20	0	-105.896	-31.1629	0.975803	13.8629	0	24	297	71	369	860	1621	192922	-110008	-6612.18	298
23	8.31	1.74	2.52	3.5	2.52	-3966	-75	1	20	0	-105.896	-31.1629	0.975803	13.8629	0	24	297	71	422	718	1532	192922	-108948	-5877.44	298
24	8.31	1.74	2.52	3.5	2.52	-3966	-75	1	20	0	-105.896	-31.1629	0.975803	13.8629	0	24	297	71	474	579	1445	192943	-107908	-5156.57	298
25	8.31	1.74	2.52	3.5	2.52	-3966	-75	1	20	0	-105.896	-31.1629	0.975803	13.8629	0	24	297	71	527	437	1356	192943	-106848	-4421.84	298
26	8.31	1.74	2.52	3.5	2.52	-3966	-75	1	20	0	-105.896	-31.1629	0.975803	13.8629	0	24	297	71	158	1426	1976	192969	-114228	-9537.26	298
27	8.31	1.74	2.52	3.5	2.52	-3966	-75	1	20	0	-105.896	-31.1629	0.975803	13.8629	0	24	297	71	105	1568	2065	192969	-115288	-10272	298
28	8.31	1.74	2.52	3.5	2.52	-3966	-75	1	20	0	-105.896	-31.1629	0.975803	13.8629	0	24	297	71	31	1766	2189	192952	-116768	-11297.9	298
29	8.31	1.74	2.52	3.5	2.52	-3966	-75	1	20	0	-105.896	-31.1629	0.975803	13.8629	0	24	297	71	0	1849	2241	192948	-117388	-11727.6	298
30	8.31	1.74	2.52	3.5	2.52	-3966	-75	1	20	0	-105.896	-31.1629	0.975803	13.8629	0	16	297	71	211	1571	2166	192977	-81440	-7955.36	298
31	8.31	1.74	2.52	3.5	2.52	-3966	-75	1	20	0	-105.896	-31.1629	0.975803	13.8629	0	16	297	71	316	1289	1989	192931	-79340	-6499.75	298
32	8.31	1.74	2.52	3.5	2.52	-3966	-75	1	20	0	-105.896	-31.1629	0.975803	13.8629	0	16	297	71	369	1147	1900	192931	-78280	-5765.01	298
33	8.31	1.74	2.52	3.5	2.52	-3966	-75	1	20	0	-105.896	-31.1629	0.975803	13.8629	0	16	297	71	422	1005	1811	192931	-77220	-5030.27	298
34	8.31	1.74	2.52	3.5	2.52	-3966	-75	1	20	0	-105.896	-31.1629	0.975803	13.8629	0	16	297	71	474	866	1724	192952	-76180	-4309.4	298
35	8.31	1.74	2.52	3.5	2.52	-3966	-75	1	20	0	-105.896	-31.1629	0.975803	13.8629	0	16	297	71	527	724	1635	192952	-75120	-3574.67	298
36	8.31	1.74	2.52	3.5	2.52	-3966	-75	1	20	0	-105.896	-31.1629	0.975803	13.8629	0	16	297	71	158	1713	2255	192977	-82500	-8690.09	298
37	8.31	1.74	2.52	3.5	2.52	-3966	-75	1	20	0	-105.896	-31.1629	0.975803	13.8629	0	16	297	71	105	1855	2344	192977	-83560	-9424.83	298
38	8.31	1.74	2.52	3.5	2.52	-3966	-75	1	20	0	-105.896	-31.1629	0.975803	13.8629	0	16	297	71	31	2053	2468	192960	-85040	-10450.7	298
39	8.31	1.74	2.52	3.5	2.52	-3966	-75	1	20	0	-105.896	-31.1629	0.975803	13.8629	0	16	297	71	0	2136	2520	192956	-85660	-10880.4	298
40	8.31	1.74	2.52	3.5	2.52	-3966	-75	1	20	0	-105.896	-31.1629	0.975803	13.8629	0	8	297	71	211	1857	2444	192918	-49712	-7108.19	298
41	8.31	1.74	2.52	3.5	2.52	-3966	-75	1	20	0	-105.896	-31.1629	0.975803	13.8629	0	8	297	71	316	1576	2268	192939	-47612	-5652.58	298
42	8.31	1.74	2.52	3.5	2.52	-3966	-75	1	20	0	-105.896	-31.1629	0.975803	13.8629	0	8	297	71	369	1434	2179	192939	-46552	-4917.84	298
43	8.31	1.74	2.52	3.5	2.52	-3966	-75	1	20	0	-105.896	-31.1629	0.975803	13.8629	0	8	297	71	422	1292	2090	192939	-45492	-4183.1	298
44	8.31	1.74	2.52	3.5	2.52	-3966	-75	1	20	0	-105.896	-31.1629	0.975803	13.8629	0	8	297	71	474	1153	2003	192960	-44452	-3462.23	298
45	8.31	1.74	2.52	3.5	2.52	-3966	-75	1	20	0	-105.896	-31.1629	0.975803	13.8629	0	8	297	71	527	1011	1914	192960	-43392	-2727.5	298
46	8.31	1.74	2.52	3.5	2.52	-3966	-75	1	20	0	-105.896	-31.1629	0.975803	13.8629	0	8	297	71	158	1999	2533	192919	-50772	-7842.92	298
47	8.31	1.74	2.52	3.5	2.52	-3966	-75	1	20	0	-105.896	-31.1629	0.975803	13.8629	0	8	297	71	105	2141	2622	192919	-51832	-8577.66	298
48	8.31	1.74	2.52	3.5	2.52	-3966	-75	1	20	0	-105.896	-31.1629	0.975803	13.8629	0	8	297	71	31	2340	2747	192968	-53312	-9603.52	298
49	8.31	1.74	2.52	3.5	2.52	-3966	-75	1	20	0	-105.896	-31.1629	0.975803	13.8629	0	8	297	71	0	2423	2799	192965	-53932	-10033.3	298
50	8.31	1.74	2.52	3.5	2.52	-3966	-75	1	20	0	-105.896	-31.1629	0.975803	13.8629	0	0	297	71	211	2144	2723	192927	-17984	-6261.02	298
51	8.31	1.74	2.52	3.5	2.52	-3966	-75	1	20	0	-105.896	-31.1629	0.975803	13.8629	0	0	297	71	316	1863	2547	192948	-15884	-4805.41	298
52	8.31	1.74	2.52	3.5	2.52	-3966	-75	1	20	0	-105.896	-31.1629	0.975803	13.8629	0	0	297	71	369	1721	2458	192948	-14824	-4070.67	298
53	8.31	1.74	2.52	3.5	2.52	-3966	-75	1	20	0	-105.896	-31.1629	0.975803	13.8629	0	0	297	71	422	1579	2369	192947	-13764	-3335.93	298
54	8.31	1.74	2.52	3.5	2.52	-3966	-75	1	20	0	-105.896	-31.1629	0.975803	13.8629	0	0	297	71	474	1440	2282	192969	-12724	-2615.06	298
55	8.31	1.74	2.52	3.5	2.52	-3966	-75	1	20	0	-105.896	-31.1629	0.975803	13.8629	0	0	297	71	527	1298	2193	192969	-11664	-1880.33	298
56	8.31	1.74	2.52	3.5	2.52	-3966	-75	1	20	0	-105.896	-31.1629	0.975803	13.8629	0	0	297	71	158	2286	2812	192927	-19044	-6995.75	298
57	8.31	1.74	2.52	3.5	2.52	-3966	-75	1	20	0	-105.896	-31.1629	0.975803	13.8629	0	0	297	71	105	2428	2901	192927	-20104	-7730.49	298
58	8.31	1.74	2.52	3.5	2.52	-3966	-75	1	20	0	-105.896	-31.1629	0.975803	13.8629	0	0	297	71	31	2627	3026	192977	-21584	-8756.35	298
59	8.31	1.74	2.52	3.5	2.52	-3966	-75	1	20	0	-105.896	-31.1629	0.975803	13.8629	0	0	297	71	0	2710	3078	192973	-22204	-9186.1	298
Volume Fraction of Crowder
60	8.31	1.74	2.52	3.5	2.52	-3966	-75	1	20	0	-105.896	-31.1629	0.975803	13.8629	0	33	297	71	211	720	1332	176796	-148862	-9755.59	298
61	8.31	1.74	2.52	3.5	2.52	-3966	-75	1	20	0	-105.896	-31.1629	0.975803	13.8629	0	33	297	71	211	480	1092	160708	-148862	-9755.59	298
62	8.31	1.74	2.52	3.5	2.52	-3966	-75	1	20	0	-105.896	-31.1629	0.975803	13.8629	0	33	297	71	211	240	852	144620	-148862	-9755.59	298
63	8.31	1.74	2.52	3.5	2.52	-3966	-75	1	20	0	-105.896	-31.1629	0.975803	13.8629	0	33	297	71	211	0	612	128532	-148862	-9755.59	298
Temperature
64	8.31	1.74	2.52	3.5	2.52	-3966	-75	1	20	0	-105.896	-31.1629	0.975803	13.8629	0	33	297	71	211	961	1573	192951	-148862	-9755.59	300
65	8.31	1.74	2.52	3.5	2.52	-3966	-75	1	20	0	-105.896	-31.1629	0.975803	13.8629	0	33	297	71	211	961	1573	192951	-148862	-9755.59	310
66	8.31	1.74	2.52	3.5	2.52	-3966	-75	1	20	0	-105.896	-31.1629	0.975803	13.8629	0	33	297	71	211	961	1573	192951	-148862	-9755.59	320
67	8.31	1.74	2.52	3.5	2.52	-3966	-75	1	20	0	-105.896	-31.1629	0.975803	13.8629	0	33	297	71	211	961	1573	192951	-148862	-9755.59	330
68	8.31	1.74	2.52	3.5	2.52	-3966	-75	1	20	0	-105.896	-31.1629	0.975803	13.8629	0	33	297	71	211	961	1573	192951	-148862	-9755.59	340
69	8.31	1.74	2.52	3.5	2.52	-3966	-75	1	20	0	-105.896	-31.1629	0.975803	13.8629	0	33	297	71	211	961	1573	192951	-148862	-9755.59	350
70	8.31	1.74	2.52	3.5	2.52	-3966	-75	1	20	0	-105.896	-31.1629	0.975803	13.8629	0	33	297	71	211	961	1573	192951	-148862	-9755.59	360
71	8.31	1.74	2.52	3.5	2.52	-3966	-75	1	20	0	-105.896	-31.1629	0.975803	13.8629	0	33	297	71	211	961	1573	192951	-148862	-9755.59	370
72	8.31	1.74	2.52	3.5	2.52	-3966	-75	1	20	0	-105.896	-31.1629	0.975803	13.8629	0	33	297	71	211	961	1573	192951	-148862	-9755.59	380
73	8.31	1.74	2.52	3.5	2.52	-3966	-75	1	20	0	-105.896	-31.1629	0.975803	13.8629	0	33	297	71	211	961	1573	192951	-148862	-9755.59	390
74	8.31	1.74	2.52	3.5	2.52	-3966	-75	1	20	0	-105.896	-31.1629	0.975803	13.8629	0	33	297	71	211	961	1573	192951	-148862	-9755.59	400
75	8.31	1.74	2.52	3.5	2.52	-3966	-75	1	20	0	-105.896	-31.1629	0.975803	13.8629	0	33	297	71	211	961	1573	192951	-148862	-9755.59	410
76	8.31	1.74	2.52	3.5	2.52	-3966	-75	1	20	0	-105.896	-31.1629	0.975803	13.8629	0	33	297	71	211	961	1573	192951	-148862	-9755.59	420
77	8.31	1.74	2.52	3.5	2.52	-3966	-75	1	20	0	-105.896	-31.1629	0.975803	13.8629	0	33	297	71	211	961	1573	192951	-148862	-9755.59	430
78	8.31	1.74	2.52	3.5	2.52	-3966	-75	1	20	0	-105.896	-31.1629	0.975803	13.8629	0	33	297	71	211	961	1573	192951	-148862	-9755.59	440
79	8.31	1.74	2.52	3.5	2.52	-3966	-75	1	20	0	-105.896	-31.1629	0.975803	13.8629	0	33	297	71	211	961	1573	192951	-148862	-9755.59	450
80	8.31	1.74	2.52	3.5	2.52	-3966	-75	1	20	0	-105.896	-31.1629	0.975803	13.8629	0	33	297	71	211	961	1573	192951	-148862	-9755.59	460
81	8.31	1.74	2.52	3.5	2.52	-3966	-75	1	20	0	-105.896	-31.1629	0.975803	13.8629	0	33	297	71	211	961	1573	192951	-148862	-9755.59	470
82	8.31	1.74	2.52	3.5	2.52	-3966	-75	1	20	0	-105.896	-31.1629	0.975803	13.8629	0	33	297	71	211	961	1573	192951	-148862	-9755.59	480
83	8.31	1.74	2.52	3.5	2.52	-3966	-75	1	20	0	-105.896	-31.1629	0.975803	13.8629	0	33	297	71	211	961	1573	192951	-148862	-9755.59	490
84	8.31	1.74	2.52	3.5	2.52	-3966	-75	1	20	0	-105.896	-31.1629	0.975803	13.8629	0	33	297	71	211	961	1573	192951	-148862	-9755.59	500
85	8.31	1.74	2.52	3.5	2.52	-3966	-75	1	20	0	-105.896	-31.1629	0.975803	13.8629	0	0	297	71	105	2428	2901	192927	-20104	-7730.49	300
86	8.31	1.74	2.52	3.5	2.52	-3966	-75	1	20	0	-105.896	-31.1629	0.975803	13.8629	0	0	297	71	105	2428	2901	192927	-20104	-7730.49	310
87	8.31	1.74	2.52	3.5	2.52	-3966	-75	1	20	0	-105.896	-31.1629	0.975803	13.8629	0	0	297	71	105	2428	2901	192927	-20104	-7730.49	320
88	8.31	1.74	2.52	3.5	2.52	-3966	-75	1	20	0	-105.896	-31.1629	0.975803	13.8629	0	0	297	71	105	2428	2901	192927	-20104	-7730.49	330
89	8.31	1.74	2.52	3.5	2.52	-3966	-75	1	20	0	-105.896	-31.1629	0.975803	13.8629	0	0	297	71	105	2428	2901	192927	-20104	-7730.49	340
90	8.31	1.74	2.52	3.5	2.52	-3966	-75	1	20	0	-105.896	-31.1629	0.975803	13.8629	0	0	297	71	105	2428	2901	192927	-20104	-7730.49	350
91	8.31	1.74	2.52	3.5	2.52	-3966	-75	1	20	0	-105.896	-31.1629	0.975803	13.8629	0	0	297	71	105	2428	2901	192927	-20104	-7730.49	360
92	8.31	1.74	2.52	3.5	2.52	-3966	-75	1	20	0	-105.896	-31.1629	0.975803	13.8629	0	0	297	71	105	2428	2901	192927	-20104	-7730.49	370
93	8.31	1.74	2.52	3.5	2.52	-3966	-75	1	20	0	-105.896	-31.1629	0.975803	13.8629	0	0	297	71	105	2428	2901	192927	-20104	-7730.49	380
94	8.31	1.74	2.52	3.5	2.52	-3966	-75	1	20	0	-105.896	-31.1629	0.975803	13.8629	0	0	297	71	105	2428	2901	192927	-20104	-7730.49	390
95	8.31	1.74	2.52	3.5	2.52	-3966	-75	1	20	0	-105.896	-31.1629	0.975803	13.8629	0	0	297	71	105	2428	2901	192927	-20104	-7730.49	400
96	8.31	1.74	2.52	3.5	2.52	-3966	-75	1	20	0	-105.896	-31.1629	0.975803	13.8629	0	0	297	71	105	2428	2901	192927	-20104	-7730.49	410
97	8.31	1.74	2.52	3.5	2.52	-3966	-75	1	20	0	-105.896	-31.1629	0.975803	13.8629	0	0	297	71	105	2428	2901	192927	-20104	-7730.49	420
98	8.31	1.74	2.52	3.5	2.52	-3966	-75	1	20	0	-105.896	-31.1629	0.975803	13.8629	0	0	297	71	105	2428	2901	192927	-20104	-7730.49	430
99	8.31	1.74	2.52	3.5	2.52	-3966	-75	1	20	0	-105.896	-31.1629	0.975803	13.8629	0	0	297	71	105	2428	2901	192927	-20104	-7730.49	440
100	8.31	1.74	2.52	3.5	2.52	-3966	-75	1	20	0	-105.896	-31.1629	0.975803	13.8629	0	0	297	71	105	2428	2901	192927	-20104	-7730.49	450
101	8.31	1.74	2.52	3.5	2.52	-3966	-75	1	20	0	-105.896	-31.1629	0.975803	13.8629	0	0	297	71	105	2428	2901	192927	-20104	-7730.49	460
102	8.31	1.74	2.52	3.5	2.52	-3966	-75	1	20	0	-105.896	-31.1629	0.975803	13.8629	0	0	297	71	105	2428	2901	192927	-20104	-7730.49	470
103	8.31	1.74	2.52	3.5	2.52	-3966	-75	1	20	0	-105.896	-31.1629	0.975803	13.8629	0	0	297	71	105	2428	2901	192927	-20104	-7730.49	480
104	8.31	1.74	2.52	3.5	2.52	-3966	-75	1	20	0	-105.896	-31.1629	0.975803	13.8629	0	0	297	71	105	2428	2901	192927	-20104	-7730.49	490
105	8.31	1.74	2.52	3.5	2.52	-3966	-75	1	20	0	-105.896	-31.1629	0.975803	13.8629	0	0	297	71	105	2428	2901	192927	-20104	-7730.49	500
106	8.31	1.74	2.52	3.5	2.52	-3966	-75	1	20	0	-105.896	-31.1629	0.975803	13.8629	0	16	297	71	105	1855	2344	192977	-83560	-9424.83	300
107	8.31	1.74	2.52	3.5	2.52	-3966	-75	1	20	0	-105.896	-31.1629	0.975803	13.8629	0	16	297	71	105	1855	2344	192977	-83560	-9424.83	310
108	8.31	1.74	2.52	3.5	2.52	-3966	-75	1	20	0	-105.896	-31.1629	0.975803	13.8629	0	16	297	71	105	1855	2344	192977	-83560	-9424.83	320
109	8.31	1.74	2.52	3.5	2.52	-3966	-75	1	20	0	-105.896	-31.1629	0.975803	13.8629	0	16	297	71	105	1855	2344	192977	-83560	-9424.83	330
110	8.31	1.74	2.52	3.5	2.52	-3966	-75	1	20	0	-105.896	-31.1629	0.975803	13.8629	0	16	297	71	105	1855	2344	192977	-83560	-9424.83	340
111	8.31	1.74	2.52	3.5	2.52	-3966	-75	1	20	0	-105.896	-31.1629	0.975803	13.8629	0	16	297	71	105	1855	2344	192977	-83560	-9424.83	350
112	8.31	1.74	2.52	3.5	2.52	-3966	-75	1	20	0	-105.896	-31.1629	0.975803	13.8629	0	16	297	71	105	1855	2344	192977	-83560	-9424.83	360
113	8.31	1.74	2.52	3.5	2.52	-3966	-75	1	20	0	-105.896	-31.1629	0.975803	13.8629	0	16	297	71	105	1855	2344	192977	-83560	-9424.83	370
114	8.31	1.74	2.52	3.5	2.52	-3966	-75	1	20	0	-105.896	-31.1629	0.975803	13.8629	0	16	297	71	105	1855	2344	192977	-83560	-9424.83	380
115	8.31	1.74	2.52	3.5	2.52	-3966	-75	1	20	0	-105.896	-31.1629	0.975803	13.8629	0	16	297	71	105	1855	2344	192977	-83560	-9424.83	390
116	8.31	1.74	2.52	3.5	2.52	-3966	-75	1	20	0	-105.896	-31.1629	0.975803	13.8629	0	16	297	71	105	1855	2344	192977	-83560	-9424.83	400
117	8.31	1.74	2.52	3.5	2.52	-3966	-75	1	20	0	-105.896	-31.1629	0.975803	13.8629	0	16	297	71	105	1855	2344	192977	-83560	-9424.83	410
118	8.31	1.74	2.52	3.5	2.52	-3966	-75	1	20	0	-105.896	-31.1629	0.975803	13.8629	0	16	297	71	105	1855	2344	192977	-83560	-9424.83	420
119	8.31	1.74	2.52	3.5	2.52	-3966	-75	1	20	0	-105.896	-31.1629	0.975803	13.8629	0	16	297	71	105	1855	2344	192977	-83560	-9424.83	430
120	8.31	1.74	2.52	3.5	2.52	-3966	-75	1	20	0	-105.896	-31.1629	0.975803	13.8629	0	16	297	71	105	1855	2344	192977	-83560	-9424.83	440
121	8.31	1.74	2.52	3.5	2.52	-3966	-75	1	20	0	-105.896	-31.1629	0.975803	13.8629	0	16	297	71	105	1855	2344	192977	-83560	-9424.83	450
122	8.31	1.74	2.52	3.5	2.52	-3966	-75	1	20	0	-105.896	-31.1629	0.975803	13.8629	0	16	297	71	105	1855	2344	192977	-83560	-9424.83	460
123	8.31	1.74	2.52	3.5	2.52	-3966	-75	1	20	0	-105.896	-31.1629	0.975803	13.8629	0	16	297	71	105	1855	2344	192977	-83560	-9424.83	470
124	8.31	1.74	2.52	3.5	2.52	-3966	-75	1	20	0	-105.896	-31.1629	0.975803	13.8629	0	16	297	71	105	1855	2344	192977	-83560	-9424.83	480
125	8.31	1.74	2.52	3.5	2.52	-3966	-75	1	20	0	-105.896	-31.1629	0.975803	13.8629	0	16	297	71	105	1855	2344	192977	-83560	-9424.83	490
126	8.31	1.74	2.52	3.5	2.52	-3966	-75	1	20	0	-105.896	-31.1629	0.975803	13.8629	0	16	297	71	105	1855	2344	192977	-83560	-9424.83	500
127	8.31	1.74	2.52	3.5	2.52	-3966	-75	1	20	0	-105.896	-31.1629	0.975803	13.8629	0	33	297	71	105	1245	1751	192951	-150982	-11225.1	300
128	8.31	1.74	2.52	3.5	2.52	-3966	-75	1	20	0	-105.896	-31.1629	0.975803	13.8629	0	33	297	71	105	1245	1751	192951	-150982	-11225.1	310
129	8.31	1.74	2.52	3.5	2.52	-3966	-75	1	20	0	-105.896	-31.1629	0.975803	13.8629	0	33	297	71	105	1245	1751	192951	-150982	-11225.1	320
130	8.31	1.74	2.52	3.5	2.52	-3966	-75	1	20	0	-105.896	-31.1629	0.975803	13.8629	0	33	297	71	105	1245	1751	192951	-150982	-11225.1	330
131	8.31	1.74	2.52	3.5	2.52	-3966	-75	1	20	0	-105.896	-31.1629	0.975803	13.8629	0	33	297	71	105	1245	1751	192951	-150982	-11225.1	340
132	8.31	1.74	2.52	3.5	2.52	-3966	-75	1	20	0	-105.896	-31.1629	0.975803	13.8629	0	33	297	71	105	1245	1751	192951	-150982	-11225.1	350
133	8.31	1.74	2.52	3.5	2.52	-3966	-75	1	20	0	-105.896	-31.1629	0.975803	13.8629	0	33	297	71	105	1245	1751	192951	-150982	-11225.1	360
134	8.31	1.74	2.52	3.5	2.52	-3966	-75	1	20	0	-105.896	-31.1629	0.975803	13.8629	0	33	297	71	105	1245	1751	192951	-150982	-11225.1	370
135	8.31	1.74	2.52	3.5	2.52	-3966	-75	1	20	0	-105.896	-31.1629	0.975803	13.8629	0	33	297	71	105	1245	1751	192951	-150982	-11225.1	380
136	8.31	1.74	2.52	3.5	2.52	-3966	-75	1	20	0	-105.896	-31.1629	0.975803	13.8629	0	33	297	71	105	1245	1751	192951	-150982	-11225.1	390
137	8.31	1.74	2.52	3.5	2.52	-3966	-75	1	20	0	-105.896	-31.1629	0.975803	13.8629	0	33	297	71	105	1245	1751	192951	-150982	-11225.1	400
138	8.31	1.74	2.52	3.5	2.52	-3966	-75	1	20	0	-105.896	-31.1629	0.975803	13.8629	0	33	297	71	105	1245	1751	192951	-150982	-11225.1	410
139	8.31	1.74	2.52	3.5	2.52	-3966	-75	1	20	0	-105.896	-31.1629	0.975803	13.8629	0	33	297	71	105	1245	1751	192951	-150982	-11225.1	420
140	8.31	1.74	2.52	3.5	2.52	-3966	-75	1	20	0	-105.896	-31.1629	0.975803	13.8629	0	33	297	71	105	1245	1751	192951	-150982	-11225.1	430
141	8.31	1.74	2.52	3.5	2.52	-3966	-75	1	20	0	-105.896	-31.1629	0.975803	13.8629	0	33	297	71	105	1245	1751	192951	-150982	-11225.1	440
142	8.31	1.74	2.52	3.5	2.52	-3966	-75	1	20	0	-105.896	-31.1629	0.975803	13.8629	0	33	297	71	105	1245	1751	192951	-150982	-11225.1	450
143	8.31	1.74	2.52	3.5	2.52	-3966	-75	1	20	0	-105.896	-31.1629	0.975803	13.8629	0	33	297	71	105	1245	1751	192951	-150982	-11225.1	460
144	8.31	1.74	2.52	3.5	2.52	-3966	-75	1	20	0	-105.896	-31.1629	0.975803	13.8629	0	33	297	71	105	1245	1751	192951	-150982	-11225.1	470
145	8.31	1.74	2.52	3.5	2.52	-3966	-75	1	20	0	-105.896	-31.1629	0.975803	13.8629	0	33	297	71	105	1245	1751	192951	-150982	-11225.1	480
146	8.31	1.74	2.52	3.5	2.52	-3966	-75	1	20	0	-105.896	-31.1629	0.975803	13.8629	0	33	297	71	105	1245	1751	192951	-150982	-11225.1	490
147	8.31	1.74	2.52	3.5	2.52	-3966	-75	1	20	0	-105.896	-31.1629	0.975803	13.8629	0	33	297	71	105	1245	1751	192951	-150982	-11225.1	500
148	8.31	1.74	2.52	3.5	2.52	-3966	-75	1	20	0	-105.896	-31.1629	0.975803	13.8629	0	39	297	71	105	1030	1542	192962	-174778	-11860.4	300
149	8.31	1.74	2.52	3.5	2.52	-3966	-75	1	20	0	-105.896	-31.1629	0.975803	13.8629	0	39	297	71	105	1030	1542	192962	-174778	-11860.4	310
150	8.31	1.74	2.52	3.5	2.52	-3966	-75	1	20	0	-105.896	-31.1629	0.975803	13.8629	0	39	297	71	105	1030	1542	192962	-174778	-11860.4	320
151	8.31	1.74	2.52	3.5	2.52	-3966	-75	1	20	0	-105.896	-31.1629	0.975803	13.8629	0	39	297	71	105	1030	1542	192962	-174778	-11860.4	330
152	8.31	1.74	2.52	3.5	2.52	-3966	-75	1	20	0	-105.896	-31.1629	0.975803	13.8629	0	39	297	71	105	1030	1542	192962	-174778	-11860.4	340
153	8.31	1.74	2.52	3.5	2.52	-3966	-75	1	20	0	-105.896	-31.1629	0.975803	13.8629	0	39	297	71	105	1030	1542	192962	-174778	-11860.4	350
154	8.31	1.74	2.52	3.5	2.52	-3966	-75	1	20	0	-105.896	-31.1629	0.975803	13.8629	0	39	297	71	105	1030	1542	192962	-174778	-11860.4	360
155	8.31	1.74	2.52	3.5	2.52	-3966	-75	1	20	0	-105.896	-31.1629	0.975803	13.8629	0	39	297	71	105	1030	1542	192962	-174778	-11860.4	370
156	8.31	1.74	2.52	3.5	2.52	-3966	-75	1	20	0	-105.896	-31.1629	0.975803	13.8629	0	39	297	71	105	1030	1542	192962	-174778	-11860.4	380
157	8.31	1.74	2.52	3.5	2.52	-3966	-75	1	20	0	-105.896	-31.1629	0.975803	13.8629	0	39	297	71	105	1030	1542	192962	-174778	-11860.4	390
158	8.31	1.74	2.52	3.5	2.52	-3966	-75	1	20	0	-105.896	-31.1629	0.975803	13.8629	0	39	297	71	105	1030	1542	192962	-174778	-11860.4	400
159	8.31	1.74	2.52	3.5	2.52	-3966	-75	1	20	0	-105.896	-31.1629	0.975803	13.8629	0	39	297	71	105	1030	1542	192962	-174778	-11860.4	410
160	8.31	1.74	2.52	3.5	2.52	-3966	-75	1	20	0	-105.896	-31.1629	0.975803	13.8629	0	39	297	71	105	1030	1542	192962	-174778	-11860.4	420
161	8.31	1.74	2.52	3.5	2.52	-3966	-75	1	20	0	-105.896	-31.1629	0.975803	13.8629	0	39	297	71	105	1030	1542	192962	-174778	-11860.4	430
162	8.31	1.74	2.52	3.5	2.52	-3966	-75	1	20	0	-105.896	-31.1629	0.975803	13.8629	0	39	297	71	105	1030	1542	192962	-174778	-11860.4	440
163	8.31	1.74	2.52	3.5	2.52	-3966	-75	1	20	0	-105.896	-31.1629	0.975803	13.8629	0	39	297	71	105	1030	1542	192962	-174778	-11860.4	450
164	8.31	1.74	2.52	3.5	2.52	-3966	-75	1	20	0	-105.896	-31.1629	0.975803	13.8629	0	39	297	71	105	1030	1542	192962	-174778	-11860.4	460
165	8.31	1.74	2.52	3.5	2.52	-3966	-75	1	20	0	-105.896	-31.1629	0.975803	13.8629	0	39	297	71	105	1030	1542	192962	-174778	-11860.4	470
166	8.31	1.74	2.52	3.5	2.52	-3966	-75	1	20	0	-105.896	-31.1629	0.975803	13.8629	0	39	297	71	105	1030	1542	192962	-174778	-11860.4	480
167	8.31	1.74	2.52	3.5	2.52	-3966	-75	1	20	0	-105.896	-31.1629	0.975803	13.8629	0	39	297	71	105	1030	1542	192962	-174778	-11860.4	490
168	8.31	1.74	2.52	3.5	2.52	-3966	-75	1	20	0	-105.896	-31.1629	0.975803	13.8629	0	39	297	71	105	1030	1542	192962	-174778	-11860.4	500
169	8.31	1.74	2.52	3.5	2.52	-3966	-75	1	20	0	-105.896	-31.1629	0.975803	13.8629	0	0	297	71	527	1298	2193	192969	-11664	-1880.33	300
170	8.31	1.74	2.52	3.5	2.52	-3966	-75	1	20	0	-105.896	-31.1629	0.975803	13.8629	0	0	297	71	527	1298	2193	192969	-11664	-1880.33	310
171	8.31	1.74	2.52	3.5	2.52	-3966	-75	1	20	0	-105.896	-31.1629	0.975803	13.8629	0	0	297	71	527	1298	2193	192969	-11664	-1880.33	320
172	8.31	1.74	2.52	3.5	2.52	-3966	-75	1	20	0	-105.896	-31.1629	0.975803	13.8629	0	0	297	71	527	1298	2193	192969	-11664	-1880.33	330
173	8.31	1.74	2.52	3.5	2.52	-3966	-75	1	20	0	-105.896	-31.1629	0.975803	13.8629	0	0	297	71	527	1298	2193	192969	-11664	-1880.33	340
174	8.31	1.74	2.52	3.5	2.52	-3966	-75	1	20	0	-105.896	-31.1629	0.975803	13.8629	0	0	297	71	527	1298	2193	192969	-11664	-1880.33	350
175	8.31	1.74	2.52	3.5	2.52	-3966	-75	1	20	0	-105.896	-31.1629	0.975803	13.8629	0	0	297	71	527	1298	2193	192969	-11664	-1880.33	360
176	8.31	1.74	2.52	3.5	2.52	-3966	-75	1	20	0	-105.896	-31.1629	0.975803	13.8629	0	0	297	71	527	1298	2193	192969	-11664	-1880.33	370
177	8.31	1.74	2.52	3.5	2.52	-3966	-75	1	20	0	-105.896	-31.1629	0.975803	13.8629	0	0	297	71	527	1298	2193	192969	-11664	-1880.33	380
178	8.31	1.74	2.52	3.5	2.52	-3966	-75	1	20	0	-105.896	-31.1629	0.975803	13.8629	0	0	297	71	527	1298	2193	192969	-11664	-1880.33	390
179	8.31	1.74	2.52	3.5	2.52	-3966	-75	1	20	0	-105.896	-31.1629	0.975803	13.8629	0	0	297	71	527	1298	2193	192969	-11664	-1880.33	400
180	8.31	1.74	2.52	3.5	2.52	-3966	-75	1	20	0	-105.896	-31.1629	0.975803	13.8629	0	0	297	71	527	1298	2193	192969	-11664	-1880.33	410
181	8.31	1.74	2.52	3.5	2.52	-3966	-75	1	20	0	-105.896	-31.1629	0.975803	13.8629	0	0	297	71	527	1298	2193	192969	-11664	-1880.33	420
182	8.31	1.74	2.52	3.5	2.52	-3966	-75	1	20	0	-105.896	-31.1629	0.975803	13.8629	0	0	297	71	527	1298	2193	192969	-11664	-1880.33	430
183	8.31	1.74	2.52	3.5	2.52	-3966	-75	1	20	0	-105.896	-31.1629	0.975803	13.8629	0	0	297	71	527	1298	2193	192969	-11664	-1880.33	440
184	8.31	1.74	2.52	3.5	2.52	-3966	-75	1	20	0	-105.896	-31.1629	0.975803	13.8629	0	0	297	71	527	1298	2193	192969	-11664	-1880.33	450
185	8.31	1.74	2.52	3.5	2.52	-3966	-75	1	20	0	-105.896	-31.1629	0.975803	13.8629	0	0	297	71	527	1298	2193	192969	-11664	-1880.33	460
186	8.31	1.74	2.52	3.5	2.52	-3966	-75	1	20	0	-105.896	-31.1629	0.975803	13.8629	0	0	297	71	527	1298	2193	192969	-11664	-1880.33	470
187	8.31	1.74	2.52	3.5	2.52	-3966	-75	1	20	0	-105.896	-31.1629	0.975803	13.8629	0	0	297	71	527	1298	2193	192969	-11664	-1880.33	480
188	8.31	1.74	2.52	3.5	2.52	-3966	-75	1	20	0	-105.896	-31.1629	0.975803	13.8629	0	0	297	71	527	1298	2193	192969	-11664	-1880.33	490
189	8.31	1.74	2.52	3.5	2.52	-3966	-75	1	20	0	-105.896	-31.1629	0.975803	13.8629	0	0	297	71	527	1298	2193	192969	-11664	-1880.33	500
190	8.31	1.74	2.52	3.5	2.52	-3966	-75	1	20	0	-105.896	-31.1629	0.975803	13.8629	0	16	297	71	527	724	1635	192952	-75120	-3574.67	300
191	8.31	1.74	2.52	3.5	2.52	-3966	-75	1	20	0	-105.896	-31.1629	0.975803	13.8629	0	16	297	71	527	724	1635	192952	-75120	-3574.67	310
192	8.31	1.74	2.52	3.5	2.52	-3966	-75	1	20	0	-105.896	-31.1629	0.975803	13.8629	0	16	297	71	527	724	1635	192952	-75120	-3574.67	320
193	8.31	1.74	2.52	3.5	2.52	-3966	-75	1	20	0	-105.896	-31.1629	0.975803	13.8629	0	16	297	71	527	724	1635	192952	-75120	-3574.67	330
194	8.31	1.74	2.52	3.5	2.52	-3966	-75	1	20	0	-105.896	-31.1629	0.975803	13.8629	0	16	297	71	527	724	1635	192952	-75120	-3574.67	340
195	8.31	1.74	2.52	3.5	2.52	-3966	-75	1	20	0	-105.896	-31.1629	0.975803	13.8629	0	16	297	71	527	724	1635	192952	-75120	-3574.67	350
196	8.31	1.74	2.52	3.5	2.52	-3966	-75	1	20	0	-105.896	-31.1629	0.975803	13.8629	0	16	297	71	527	724	1635	192952	-75120	-3574.67	360
197	8.31	1.74	2.52	3.5	2.52	-3966	-75	1	20	0	-105.896	-31.1629	0.975803	13.8629	0	16	297	71	527	724	1635	192952	-75120	-3574.67	370
198	8.31	1.74	2.52	3.5	2.52	-3966	-75	1	20	0	-105.896	-31.1629	0.975803	13.8629	0	16	297	71	527	724	1635	192952	-75120	-3574.67	380
199	8.31	1.74	2.52	3.5	2.52	-3966	-75	1	20	0	-105.896	-31.1629	0.975803	13.8629	0	16	297	71	527	724	1635	192952	-75120	-3574.67	390
200	8.31	1.74	2.52	3.5	2.52	-3966	-75	1	20	0	-105.896	-31.1629	0.975803	13.8629	0	16	297	71	527	724	1635	192952	-75120	-3574.67	400
201	8.31	1.74	2.52	3.5	2.52	-3966	-75	1	20	0	-105.896	-31.1629	0.975803	13.8629	0	16	297	71	527	724	1635	192952	-75120	-3574.67	410
202	8.31	1.74	2.52	3.5	2.52	-3966	-75	1	20	0	-105.896	-31.1629	0.975803	13.8629	0	16	297	71	527	724	1635	192952	-75120	-3574.67	420
203	8.31	1.74	2.52	3.5	2.52	-3966	-75	1	20	0	-105.896	-31.1629	0.975803	13.8629	0	16	297	71	527	724	1635	192952	-75120	-3574.67	430
204	8.31	1.74	2.52	3.5	2.52	-3966	-75	1	20	0	-105.896	-31.1629	0.975803	13.8629	0	16	297	71	527	724	1635	192952	-75120	-3574.67	440
205	8.31	1.74	2.52	3.5	2.52	-3966	-75	1	20	0	-105.896	-31.1629	0.975803	13.8629	0	16	297	71	527	724	1635	192952	-75120	-3574.67	450
206	8.31	1.74	2.52	3.5	2.52	-3966	-75	1	20	0	-105.896	-31.1629	0.975803	13.8629	0	16	297	71	527	724	1635	192952	-75120	-3574.67	460
207	8.31	1.74	2.52	3.5	2.52	-3966	-75	1	20	0	-105.896	-31.1629	0.975803	13.8629	0	16	297	71	527	724	1635	192952	-75120	-3574.67	470
208	8.31	1.74	2.52	3.5	2.52	-3966	-75	1	20	0	-105.896	-31.1629	0.975803	13.8629	0	16	297	71	527	724	1635	192952	-75120	-3574.67	480
209	8.31	1.74	2.52	3.5	2.52	-3966	-75	1	20	0	-105.896	-31.1629	0.975803	13.8629	0	16	297	71	527	724	1635	192952	-75120	-3574.67	490
210	8.31	1.74	2.52	3.5	2.52	-3966	-75	1	20	0	-105.896	-31.1629	0.975803	13.8629	0	16	297	71	527	724	1635	192952	-75120	-3574.67	500
211	8.31	1.74	2.52	3.5	2.52	-3966	-75	1	20	0	-105.896	-31.1629	0.975803	13.8629	0	33	297	71	527	114	1042	192925	-142542	-5374.9	300
212	8.31	1.74	2.52	3.5	2.52	-3966	-75	1	20	0	-105.896	-31.1629	0.975803	13.8629	0	33	297	71	527	114	1042	192925	-142542	-5374.9	310
213	8.31	1.74	2.52	3.5	2.52	-3966	-75	1	20	0	-105.896	-31.1629	0.975803	13.8629	0	33	297	71	527	114	1042	192925	-142542	-5374.9	320
214	8.31	1.74	2.52	3.5	2.52	-3966	-75	1	20	0	-105.896	-31.1629	0.975803	13.8629	0	33	297	71	527	114	1042	192925	-142542	-5374.9	330
215	8.31	1.74	2.52	3.5	2.52	-3966	-75	1	20	0	-105.896	-31.1629	0.975803	13.8629	0	33	297	71	527	114	1042	192925	-142542	-5374.9	340
216	8.31	1.74	2.52	3.5	2.52	-3966	-75	1	20	0	-105.896	-31.1629	0.975803	13.8629	0	33	297	71	527	114	1042	192925	-142542	-5374.9	350
217	8.31	1.74	2.52	3.5	2.52	-3966	-75	1	20	0	-105.896	-31.1629	0.975803	13.8629	0	33	297	71	527	114	1042	192925	-142542	-5374.9	360
218	8.31	1.74	2.52	3.5	2.52	-3966	-75	1	20	0	-105.896	-31.1629	0.975803	13.8629	0	33	297	71	527	114	1042	192925	-142542	-5374.9	370
219	8.31	1.74	2.52	3.5	2.52	-3966	-75	1	20	0	-105.896	-31.1629	0.975803	13.8629	0	33	297	71	527	114	1042	192925	-142542	-5374.9	380
220	8.31	1.74	2.52	3.5	2.52	-3966	-75	1	20	0	-105.896	-31.1629	0.975803	13.8629	0	33	297	71	527	114	1042	192925	-142542	-5374.9	390
221	8.31	1.74	2.52	3.5	2.52	-3966	-75	1	20	0	-105.896	-31.1629	0.975803	13.8629	0	33	297	71	527	114	1042	192925	-142542	-5374.9	400
222	8.31	1.74	2.52	3.5	2.52	-3966	-75	1	20	0	-105.896	-31.1629	0.975803	13.8629	0	33	297	71	527	114	1042	192925	-142542	-5374.9	410
223	8.31	1.74	2.52	3.5	2.52	-3966	-75	1	20	0	-105.896	-31.1629	0.975803	13.8629	0	33	297	71	527	114	1042	192925	-142542	-5374.9	420
224	8.31	1.74	2.52	3.5	2.52	-3966	-75	1	20	0	-105.896	-31.1629	0.975803	13.8629	0	33	297	71	527	114	1042	192925	-142542	-5374.9	430
225	8.31	1.74	2.52	3.5	2.52	-3966	-75	1	20	0	-105.896	-31.1629	0.975803	13.8629	0	33	297	71	527	114	1042	192925	-142542	-5374.9	440
226	8.31	1.74	2.52	3.5	2.52	-3966	-75	1	20	0	-105.896	-31.1629	0.975803	13.8629	0	33	297	71	527	114	1042	192925	-142542	-5374.9	450
227	8.31	1.74	2.52	3.5	2.52	-3966	-75	1	20	0	-105.896	-31.1629	0.975803	13.8629	0	33	297	71	527	114	1042	192925	-142542	-5374.9	460
228	8.31	1.74	2.52	3.5	2.52	-3966	-75	1	20	0	-105.896	-31.1629	0.975803	13.8629	0	33	297	71	527	114	1042	192925	-142542	-5374.9	470
229	8.31	1.74	2.52	3.5	2.52	-3966	-75	1	20	0	-105.896	-31.1629	0.975803	13.8629	0	33	297	71	527	114	1042	192925	-142542	-5374.9	480
230	8.31	1.74	2.52	3.5	2.52	-3966	-75	1	20	0	-105.896	-31.1629	0.975803	13.8629	0	33	297	71	527	114	1042	192925	-142542	-5374.9	490
231	8.31	1.74	2.52	3.5	2.52	-3966	-75	1	20	0	-105.896	-31.1629	0.975803	13.8629	0	33	297	71	527	114	1042	192925	-142542	-5374.9	500
232	8.31	1.74	2.52	3.5	2.52	-3966	-75	1	20	0	-105.896	-31.1629	0.975803	13.8629	0	39	297	71	527	0	934	199706	-166338	-6010.28	300
233	8.31	1.74	2.52	3.5	2.52	-3966	-75	1	20	0	-105.896	-31.1629	0.975803	13.8629	0	39	297	71	527	0	934	199706	-166338	-6010.28	310
234	8.31	1.74	2.52	3.5	2.52	-3966	-75	1	20	0	-105.896	-31.1629	0.975803	13.8629	0	39	297	71	527	0	934	199706	-166338	-6010.28	320
235	8.31	1.74	2.52	3.5	2.52	-3966	-75	1	20	0	-105.896	-31.1629	0.975803	13.8629	0	39	297	71	527	0	934	199706	-166338	-6010.28	330
236	8.31	1.74	2.52	3.5	2.52	-3966	-75	1	20	0	-105.896	-31.1629	0.975803	13.8629	0	39	297	71	527	0	934	199706	-166338	-6010.28	340
237	8.31	1.74	2.52	3.5	2.52	-3966	-75	1	20	0	-105.896	-31.1629	0.975803	13.8629	0	39	297	71	527	0	934	199706	-166338	-6010.28	350
238	8.31	1.74	2.52	3.5	2.52	-3966	-75	1	20	0	-105.896	-31.1629	0.975803	13.8629	0	39	297	71	527	0	934	199706	-166338	-6010.28	360
239	8.31	1.74	2.52	3.5	2.52	-3966	-75	1	20	0	-105.896	-31.1629	0.975803	13.8629	0	39	297	71	527	0	934	199706	-166338	-6010.28	370
240	8.31	1.74	2.52	3.5	2.52	-3966	-75	1	20	0	-105.896	-31.1629	0.975803	13.8629	0	39	297	71	527	0	934	199706	-166338	-6010.28	380
241	8.31	1.74	2.52	3.5	2.52	-3966	-75	1	20	0	-105.896	-31.1629	0.975803	13.8629	0	39	297	71	527	0	934	199706	-166338	-6010.28	390
242	8.31	1.74	2.52	3.5	2.52	-3966	-75	1	20	0	-105.896	-31.1629	0.975803	13.8629	0	39	297	71	527	0	934	199706	-166338	-6010.28	400
243	8.31	1.74	2.52	3.5	2.52	-3966	-75	1	20	0	-105.896	-31.1629	0.975803	13.8629	0	39	297	71	527	0	934	199706	-166338	-6010.28	410
244	8.31	1.74	2.52	3.5	2.52	-3966	-75	1	20	0	-105.896	-31.1629	0.975803	13.8629	0	39	297	71	527	0	934	199706	-166338	-6010.28	420
245	8.31	1.74	2.52	3.5	2.52	-3966	-75	1	20	0	-105.896	-31.1629	0.975803	13.8629	0	39	297	71	527	0	934	199706	-166338	-6010.28	430
246	8.31	1.74	2.52	3.5	2.52	-3966	-75	1	20	0	-105.896	-31.1629	0.975803	13.8629	0	39	297	71	527	0	934	199706	-166338	-6010.28	440
247	8.31	1.74	2.52	3.5	2.52	-3966	-75	1	20	0	-105.896	-31.1629	0.975803	13.8629	0	39	297	71	527	0	934	199706	-166338	-6010.28	450
248	8.31	1.74	2.52	3.5	2.52	-3966	-75	1	20	0	-105.896	-31.1629	0.975803	13.8629	0	39	297	71	527	0	934	199706	-166338	-6010.28	460
249	8.31	1.74	2.52	3.5	2.52	-3966	-75	1	20	0	-105.896	-31.1629	0.975803	13.8629	0	39	297	71	527	0	934	199706	-166338	-6010.28	470
250	8.31	1.74	2.52	3.5	2.52	-3966	-75	1	20	0	-105.896	-31.1629	0.975803	13.8629	0	39	297	71	527	0	934	199706	-166338	-6010.28	480
251	8.31	1.74	2.52	3.5	2.52	-3966	-75	1	20	0	-105.896	-31.1629	0.975803	13.8629	0	39	297	71	527	0	934	199706	-166338	-6010.28	490
252	8.31	1.74	2.52	3.5	2.52	-3966	-75	1	20	0	-105.896	-31.1629	0.975803	13.8629	0	39	297	71	527	0	934	199706	-166338	-6010.28	500
